# Integrated single-cell analyses of affinity-tested B-cells enable the identification of a gene signature to predict antibody affinity

**DOI:** 10.1101/2025.01.15.633143

**Authors:** Michele Chirichella, Matthew Ratcliff, Shuang Gu, Ricardo Miragaia, Massimo Sammito, Valentina Cutano, Suzanne Cohen, Davide Angeletti, Xavier Romero-Ros, Darren J. Schofield

## Abstract

Advancements in single-cell technologies and deep sequencing have revealed the vast B-cell repertoire arising from immunisation, enhancing the number of antibodies available for testing. However, selecting the highest affinity antibodies from many sequences is not a straightforward feat, as mechanisms sustaining affinity maturation and related markers remain under-studied. Here, we generated datasets of antigen-specific B-cells after mouse immunisation as well as re-analysed public data to identify a novel transcriptomic signature, "*High Signature*" (HS), with predictive power for high-affinity antibodies. HS, derived by integrating antibody sequences, gene expression, and affinity measurements, enabled sub-nanomolar affinity antibody selection without sequence pre-analysis. Notably, HS-expressing B-cells were 2.5 times more likely to yield high-affinity antibodies than randomly picked cells. Mechanistically, we identified RUVBL2, an AAA+ ATPase, as a primary HS modulator, suggesting its involvement in affinity maturation. Furthermore, HS applied to human PBMC data enriched high-affinity antibody expression, underscoring its potential in antibody discovery.
