## Supplementary material for "Integrated single-cell analyses of affinity-tested B-cells enable the identification of a gene signature to predict antibody affinity": List of materials used in this study

### Sheet: Materials used
Chirichella et al - List of important materials used in this study
Spleen dissection, splenocyte preparation, staining and sorting
Reagent	Vendor	Cat. No.
GentleMACS	Miltenyi Biotec	130-193-235
Red blood cell lysis kit	Miltenyi Biotec	130-094-183
Ficoll-Paque Premium 1.084 g/mL	Merck	GE17-5446-02
R-Phycoerythrin AffiniPure™ F(ab')₂ Fragment Goat Anti-Mouse IgG, Fcγ fragment specific	Jackson	115-116-071
FcR Blocker anti CD16/CD32	ThermoFisher	14-0161-82
Streptavidin-AF647	Biolegend	405237
Klickmer-APC	Immudex	DX01K-APC-200
RMM-1 anti-IgM BV421	Biolegend	406517
Fixable Live/Dead NIR780	ThermoFisher	L34994
Protein Antigens
Protein name	Vendor/Source	Cat. No.
Human ST2 extracellular domain	In house	N/A
Human FN14	In house	N/A
Ovalbumin EndoFit	InvivoGen	vac-pova-100
Haemagglutinin (HA) His tag Influenza A/Puerto Rico/8/1934	ThermoFisher	A42599
SARS-Cov-2 ORF8 His tag	ACROBiosystems	OR8-C52H1-100UG
SARS-CoV-2 S protein RBD His Tag	ACROBiosystems	SPD-C52H3-100UG
SARS-CoV-2 (2019-nCoV) Spike S1+S2 ECD-His tag	SinoBiological	40589-V08B1
Human coronavirus HKU1 (isolate N5) (HCoV-HKU1) Spike Protein	ACROBioSystems	40606-V08B-SIB-100ug
Human coronavirus (HCoV-OC43) Spike Protein (S1+S2 ECD, His Tag)	ACROBioSystems	40607-V08B-SIB-100ug
Human coronavirus (HCoV-NL63) Spike Protein (S1+S2 ECD, His Tag)	ACROBioSystems	40604-V08B-SIB-100ug
Human coronavirus (HCoV-229E) Spike Protein (S1+S2 ECD, His Tag)	ACROBioSystems	40605-V08B-SIB-100ug
Protein Expression
Reagent	Vendor	Cat.No.
SbfI-HF restriction enzyme	NEB	R3642L
NheI-HF	NEB	R3131L
Quick Ligation™ Kit	NEB	M2200L
Polyethylenimine (PEI) Star Transfection Reagent	R&D Systems	7854
Ni-affinity chromatography His-Trap Excel 5 mL	Cytiva	17371206
HiLoad® 16/600 Superdex® 200 PG	Cytiva	28989335
AviTag BirA kit	Avidity	N/A
HiLoad® 16/600 Superdex® 75 PG	Cytiva	28989333
PEI Max®	Polysciences Inc.	24765
PhyNexus ProPlus LX PhyTips	Biotage	PTH-91-16-01
Zeba™ Spin Desalting Plates	ThermoFisher	89808
10x Genomics Reagents, library preparation and sequencing
Reagent	Vendor	Cat.No.
Chromium Next GEM Chip K Single Cell Kit	10x Genomics	1000287
Chromium Next GEM Single Cell 5' Kit v2	10x Genomics	1000263
Chromium Single Cell Mouse BCR Amplification Kit,	10x Genomics	1000255
Library Construction Kit	10x Genomics	1000190
Dual Index Kit TT Set A 96 rxns	10x Genomics	1000215
SPRI select beads	Beckman Coulter	B23317
Bioanalyzer High Sensitivity Kit	Agilent	5067-4626
TapeStation High Sensitivity D5000 Reagents	Agilent	5067-5593
High Sensitivity D5000 ScreenTape	Agilent	5067-5592
NovaSeq 6000 SP Reagent Kit v1.5 (300 cycles)	Illumina	20028400
NovaSeq 6000 S1 Reagent Kit v1.5 (300 cycles)	Illumina	20028317
PhiX control v3	Illumina	FC-110-3001
ELISA binding assays and Octet affinity measurements
Reagent	Vendor	Cat.No.
Nunc MaxiSorp 96w plates	Invitrogen	44-2404-21
anti-mouse IgG Fc HRP	Jackson	115-035-008
anti-human IgG Fc HRP	Jackson	109-035-008
1-Step™ TMB ELISA Substrate Solution Turbo	ThermoFisher	34022
384w titled well propylene microplates	Sartorius	18-5166
Octet AHC biosensors (Human Abs)	Sartorius	18-5060
Octet AMC biosensors (Mouse Abs)	Sartorius	18-5089
Cell treatment, RNA extraxction and qPCR
Reagent	Vendor	Cat.No.
CB-6644 RUVBL2 inhibitor	Cayman Chemical	CAY36125-10 mg
RNeasy mini kit	Qiagen	74104
RNase-Free DNase Set	Qiagen	79254
Qubit RNA High Sensitivity Kit	ThermoFisher	Q32852
High-Capacity RNA-to-cDNA™ kit	ThermoFisher	4387406
PowerUp™ SYBR™ Green Master Mix	Applied Biosystems	A25742
MicroAmp™ Optical 96-Well Reaction Plates	Applied Biosystems	N8010560
Primers (SYBR green)
Gene Name	Species	Vendor	Cat. No.	Sequence Fw	Sequence Rv
RUVBL2	Homo sapiens	IDT	Hs.PT.58.24413420	GTGGTCTTGAGGGTCAGTTTG	CATCAAGGAGGAGACGGAGA
MYC	Homo sapiens	IDT	Hs.PT.58.26770695	TCTTCCTCATCTTCTTGTTCCTC	TCCTCGGATTCTCTGCTCTC
HMMR	Homo sapiens	IDT	Hs.PT.58.2801455	GCTTCCATCTTTTCCAACTCAG	GATACTACCTTGCCTGCTTCA
HMGB2	Homo sapiens	IDT	Hs.PT.58.25008446	TTACCCATGTTGACAGATCCG	GCGTTAGAGATAAACCAGTTCAC
LTA	Homo sapiens	IDT	Hs.PT.58.40326729.g	GTCCGTGTTTGCTCTCCAG	CTTCAGCTGCCCAGACTG
MRPL9	Homo sapiens	IDT	Hs.PT.58.39157887	CTCTCACAGTATCAAGCCCATT	CTGAACCCTGAAATAGTTGCC
B2M	Homo sapiens	IDT	Hs.PT.58v.18759587	ACCTCCATGATGCTGCTTAC	GGACTGGTCTTTCTATCTCTTGT
ACTB	Homo sapiens	IDT	Hs.PT.39a.22214847	CCTTGCACATGCCGGAG	ACAGAGCCTCGCCTTTG
YBX1	Homo sapiens	IDT	Hs.PT.58.23287951	ACCTGTAACATTTGCTGCCT	GATGTATTTGTACACCAGACTGC
CKS2	Homo sapiens	IDT	Hs.PT.58.22965815	ATGTAATGAACCCAGCCTAGAC	GACGAACACTACGAGTACCG
CDK4	Homo sapiens	IDT	Hs.PT.58.38531977	TTCAGAGTTTCCACAGAAGAGAG	TACCGAGCTCCCGAAGT
ATP5A1	Homo sapiens	IDT	Hs.PT.56a.3800306	CAGCATCTTTGCAGTTACTCC	GCGGTATAATCAACACTACGAGA
ATP5C1	Homo sapiens	IDT	Hs.PT.56a.20767419	AGAGAGTAGTAGATGATGTTGGC	CCTATAAGACAGAAGAAAAGCCCAT
ATP5J2	Homo sapiens	IDT	Hs.PT.58.19326161	TGCTCCCCTTCTTCACATTG	AACTTCTGGAGGTCAAACTGG
MRPL2	Homo sapiens	IDT	Hs.PT.58.502615	TGGATACTCGGCCTACTGTT	GTGCCCAATATATCCGAGCTG
FDPS	Homo sapiens	IDT	Hs.PT.58.27570524	GAATGCTACTACCACCGTCAA	GCACTTCTCCCAGATCGTTAG
ITPR3	Homo sapiens	IDT	Hs.PT.58.2962294	AACACCTCCACAAACTCCTTC	AGCTGAAGATCCTGGAAATCC
Ruvbl2	Mus musculus	IDT	Mm.PT.58.42074031	ATTCGCTCGATTCTTGTCACA	CGTTTCCGCTGAGGCATT
Myc	Mus musculus	IDT	Mm.PT.58.13590978	GTCGTAGTCGAGGTCATAGTTC	CTGTTTGAAGGCTGGATTTCC
Hmgb2	Mus musculus	IDT	Mm.PT.58.28379580	TCACCCTTGCCCATGAC	GCGTTAGCGAGAAACCAGTT
Tpx2	Mus musculus	IDT	Mm.PT.56a.7344857	GTCTCGTGCAATCTTGTTCAC	AGCCTTCCACAAACGAACC
Aurkb	Mus musculus	IDT	Mm.PT.56a.30393204	CGATGCACCATAGATCTACCAT	ATTGCAGACTTTGGCTGGT
Ing1	Mus musculus	IDT	Mm.PT.58.7526007	TCTCATAGTAGTCGTCCAGCTC	TCAATCGAGTCACTGCCTTTC
Hmmr	Mus musculus	IDT	Mm.PT.58.6390246	GACACTGGTCCTTTAGTTGCT	GCGTCAGAATGTCCTTTCCTA
Emc4	Mus musculus	IDT	Mm.PT.56a.6839235	TTCATGGGAATCTGCTTGAGG	CCTCTATCCAGTCGGTTACTTG
B2m	Mus musculus	IDT	Mm.PT.39a.22214835	GGGTGGAACTGTGTTACGTAG	TGGTCTTTCTGGTGCTTGTC
Tbp	Mus musculus	IDT	Mm.PT.39a.22214839	CCAGAACTGAAAATCAACGCAG	TGTATCTACCGTGAATCTTGGC
Cltc	Mus musculus	IDT	Mm.PT.56a.11952165	TCTCCTCTTCCACACAAACTG	GCATCTACATGAACAGAATCAGC
Lta	Mus musculus	IDT	Mm.PT.58.32586506.g	TCTCCAGAGCAGTGAGTTCT	CTCAGAAGCACTTGACCCAT
Mrpl9	Mus musculus	IDT	Mm.PT.58.8761321	CTTCATTCCCACCTCTAGATGAC	TGAAGAGGAGAAATCGCTGAG
Ybx1	Mus musculus	IDT	Mm.PT.58.14278851	TTGTCCTCTTCATTGCCATCC	GTTACAGACCACGATTCCGAA
Cks2	Mus musculus	IDT	Mm.PT.56a.6547625	CATGTAATGAACCCATCCTAGACT	GATGAGCACTACGAGTACCG
Cdk4	Mus musculus	IDT	Mm.PT.58.30145227.g	CTCACGAACTGTGCTGACG	GGCTGAAATTGGTGTCGGT
Mif	Mus musculus	IDT	Mm.PT.58.41517517.g	GGTCTCTTATAAACCATTTATTTCTCC	TTACCTGCACCGCTGTTC
Atp5a1	Mus musculus	IDT	Mm.PT.58.6486863	CATCACCAATGCTTAACACACG	AATCTCCATGCCTCTAACACTC
Atp5c1	Mus musculus	IDT	Mm.PT.58.10971009	CTTGTCTGAGGATGCAACTTGA	AATTGACCTTGACTTTCAACCG
Atp5j2	Mus musculus	IDT	Mm.PT.58.8596970	CCCGCATCATTATCCAGCTC	GGACACCAGGACTTCAAGATG
Mrpl2	Mus musculus	IDT	Mm.PT.58.11608320	GAACCGTAGAAAGTCAATCATGC	AACCAGTGAAGATGAGGAAGTC
Fdps	Mus musculus	IDT	Mm.PT.58.30454727	CGGTTGTACTTGCCTCCTAA	GCAGAATTTCATCCAGCACTTC
Itpr3	Mus musculus	IDT	Mm.PT.58.31764502	CAATCTGTGACTGCATCATCC	CATGTTCCGTCTCTGCTACC
